# An atlas of positive selection in the genomes of major malaria vectors

**DOI:** 10.1101/2025.07.16.664900

**Authors:** Sanjay C Nagi, Nicholas J Harding, Mara K. N. Lawniczak, Martin J Donnelly, Alistair Miles

## Abstract

Insecticide resistance poses a major threat to malaria control efforts in Africa, yet our understanding of the genomic basis of adaptation in malaria vectors remains incomplete. Here we present a comprehensive atlas of recent positive selection in natural populations of the major African malaria vectors; the *An. gambiae* species complex and *An. funestus*. By analyzing whole-genome sequence data from 4,306 mosquitoes collected across twenty-one countries, we identify and characterize both known and novel genomic regions under strong positive selection. We develop an innovative approach for identifying and localising selection signals, and find extensive evidence for parallel evolution between species, with all important loci in *An. funestus* also under selection in *An. gambiae s.l.* We confirm intense selection at established resistance loci including known target site proteins (*Vgsc, Rdl, Ace1*) and metabolic enzymes (*Cyp6p*, *Cyp9k1*, *Gste*, *Coeaexf*) and describe novel signals at a diacylglycerol kinase on the X chromosome, and in *An. gambiae s.l*, at the metabolic regulator *Keap1*. To support real-time monitoring of emerging variants threatening vector control, we present an open-source web resource containing detailed selection scan results for all cohorts. The resource is driven by an automated computational workflow, which enables continuous updates as new whole-genome data are generated. The selection atlas provides a foundation for understanding vector adaptation to insecticide-based interventions and we hope will inform evidence-based resistance management strategies that are critical for sustaining malaria control.
