## Supplementary Data 1 for "An atlas of positive selection in the genomes of major malaria vectors"

	cohort_id	contig	pcenter	delta_i	span1_pstart	span1_pstop	taxon	year	country
0	UG-E_Busia_gamb_2016_Q2	X	15286664	1676	14851229	15739829	gambiae	2016	Uganda
1	GH-AH_Adansi-South_gamb_2018_Q4	2RL	3763566	1566	3226986	4031856	gambiae	2018	Ghana
2	GH-AH_Adansi-South_gamb_2018_Q4	2RL	28477751	2187	28319179	28603673	gambiae	2018	Ghana
3	GH-AH_Adansi-South_gamb_2018_Q4	2RL	40895794	2085	40336511	41228083	gambiae	2018	Ghana
4	GH-AH_Adansi-South_gamb_2018_Q4	2RL	81909959	1268	81307145	83115589	gambiae	2018	Ghana
5	GH-AH_Adansi-South_gamb_2018_Q4	2RL	90080997	1964	89808519	90352669	gambiae	2018	Ghana
6	GW-BS_Bissau-Autonomous-Sector_biss_2010	2RL	7924177	1051	7533075	8706381	bissau	2010	Guinea-Bissau
7	GW-BS_Bissau-Autonomous-Sector_biss_2010	2RL	47795611	2014	47689641	48007552	bissau	2010	Guinea-Bissau
8	GW-BS_Bissau-Autonomous-Sector_biss_2010	2RL	72826570	1810	72720513	73028026	bissau	2010	Guinea-Bissau
9	GW-BS_Bissau-Autonomous-Sector_biss_2010	2RL	93538427	2435	93416441	93606858	bissau	2010	Guinea-Bissau
10	ML-2_Kati_gamb_2014_Q3	2RL	28441653	2209	28186322	28648769	gambiae	2014	Mali
11	ML-2_Kati_gamb_2014_Q3	2RL	64221170	1087	62366647	64848139	gambiae	2014	Mali
12	ML-2_Kati_gamb_2014_Q3	2RL	90207212	2202	89695771	90462932	gambiae	2014	Mali
13	GH-CP_Upper-Denkyira-West_colu_2018_Q4	X	15217283	3260	14735977	15711845	coluzzii	2018	Ghana
14	BF-02_Comoe_colu_2011	3RL	28621288	3726	28324562	28840294	coluzzii	2011	Burkina Faso
15	BF-02_Comoe_colu_2011	3RL	64835200	1105	64624541	64940529	coluzzii	2011	Burkina Faso
16	BF-09_Houet_colu_2014_Q3	2RL	24864910	1852	24750637	24922048	coluzzii	2014	Burkina Faso
17	BF-09_Houet_colu_2014_Q3	2RL	28491829	5845	28217052	28773413	coluzzii	2014	Burkina Faso
18	BF-09_Houet_colu_2014_Q3	2RL	40947730	3401	40832854	41038268	coluzzii	2014	Burkina Faso
19	BF-09_Houet_colu_2014_Q3	2RL	64264735	3628	62877289	64535642	coluzzii	2014	Burkina Faso
20	BF-09_Houet_colu_2014_Q3	2RL	87020140	5735	86671792	87194314	coluzzii	2014	Burkina Faso
21	GH-CP_Twifo-Atti-Morkwa_colu_2012_Q3	X	15282429	2398	14810155	15800517	coluzzii	2012	Ghana
22	GN-F_Kissidougou_gamb_2012_Q4	X	15054756	3015	14815427	15507068	gambiae	2012	Guinea
23	BF-09_Houet_colu_2012_Q3	X	9230885	3573	9174460	9280680	coluzzii	2012	Burkina Faso
24	BF-09_Houet_colu_2012_Q3	X	15241371	6575	14912294	15694021	coluzzii	2012	Burkina Faso
25	UG-E_Busia_gamb_2016_Q2	3RL	28591758	2233	28519088	28719087	gambiae	2016	Uganda
26	ML-3_Yanfolila_gamb_2012_Q4	X	15255853	3793	14974664	15527220	gambiae	2012	Mali
27	CM-ES_Haut-Nyong_gamb_2009_Q3	3RL	28588194	6557	28393150	28729508	gambiae	2009	Cameroon
28	BJ-DO_Djougou_gamb_2017_Q3	2RL	28465762	5695	28279634	28591158	gambiae	2017	Benin
29	BJ-DO_Djougou_gamb_2017_Q3	2RL	34488676	2015	34417226	34524401	gambiae	2017	Benin
30	BJ-DO_Djougou_gamb_2017_Q3	2RL	40894091	3956	40620231	41155812	gambiae	2017	Benin
31	BJ-DO_Djougou_gamb_2017_Q3	2RL	64290984	3366	61999891	64848615	gambiae	2017	Benin
32	BJ-DO_Djougou_gamb_2017_Q3	2RL	71399770	1088	71332411	71443865	gambiae	2017	Benin
33	BJ-DO_Djougou_gamb_2017_Q3	2RL	86978897	2153	86912177	87112337	gambiae	2017	Benin
34	BJ-DO_Djougou_gamb_2017_Q3	2RL	90064378	5291	89727860	90293494	gambiae	2017	Benin
35	UG-E_Mayuge_gamb_2017_Q2	3RL	28593965	1875	28505675	28665676	gambiae	2017	Uganda
36	BF-02_Comoe_colu_2016	X	15280310	5624	14931133	15753463	coluzzii	2016	Burkina Faso
37	ML-3_Yanfolila_gamb_2012_Q4	3RL	28542807	6127	28368507	28707715	gambiae	2012	Mali
38	GH-WP_Effia-Kwesimintsim-Municipal_colu_2012_Q3	X	15287246	2591	14524920	16377640	coluzzii	2012	Ghana
39	BJ-OU_Avrankou_colu_2017_Q3	X	8807825	1397	8669659	8876946	coluzzii	2017	Benin
40	BJ-OU_Avrankou_colu_2017_Q3	X	15235925	2758	14949335	15592424	coluzzii	2017	Benin
41	GH-AA_La-Nkwantanang-Madina_gamb_2017_Q4	3RL	28519618	1362	28401155	28710957	gambiae	2017	Ghana
42	GH-AA_La-Nkwantanang-Madina_gamb_2017_Q4	3RL	35219865	1108	35059623	35540349	gambiae	2017	Ghana
43	BF-09_Houet_gamb_2014_Q3	3RL	28578326	5990	28397412	28734894	gambiae	2014	Burkina Faso
44	BJ-OU_Avrankou_colu_2017_Q3	3RL	28615987	3036	28459203	28929556	coluzzii	2017	Benin
45	UG-C_Kalangala_gamb_2015_Q2	X	15242516	1098	14535411	16656728	gambiae	2015	Uganda
46	UG-E_Tororo_arab_2012_Q4	2RL	11957972	1863	11831508	12118949	arabiensis	2012	Uganda
47	UG-E_Tororo_arab_2012_Q4	2RL	15618208	1577	15447534	15927931	arabiensis	2012	Uganda
48	UG-E_Tororo_arab_2012_Q4	2RL	28393258	7843	27850365	29056680	arabiensis	2012	Uganda
49	UG-E_Tororo_arab_2012_Q4	2RL	34261342	1185	33978638	34665758	arabiensis	2012	Uganda
50	UG-E_Tororo_arab_2012_Q4	2RL	46528079	1556	45571288	47258468	arabiensis	2012	Uganda
51	UG-E_Tororo_arab_2012_Q4	2RL	73144183	3354	72809001	73531128	arabiensis	2012	Uganda
52	UG-E_Tororo_arab_2012_Q4	2RL	78149553	1505	76735341	78856659	arabiensis	2012	Uganda
53	UG-E_Tororo_arab_2012_Q4	2RL	84191846	1667	84136989	84237419	arabiensis	2012	Uganda
54	UG-E_Tororo_gamb_2012_Q4	3RL	28591294	5169	28505944	28684077	gambiae	2012	Uganda
55	UG-E_Tororo_gamb_2012_Q4	3RL	43983420	1137	43855142	44047559	gambiae	2012	Uganda
56	BJ-DO_Djougou_gamb_2017_Q2	2RL	28464339	6308	28306598	28567879	gambiae	2017	Benin
57	BJ-DO_Djougou_gamb_2017_Q2	2RL	34475027	1887	34415634	34528726	gambiae	2017	Benin
58	BJ-DO_Djougou_gamb_2017_Q2	2RL	41091246	3499	40539193	41401925	gambiae	2017	Benin
59	BJ-DO_Djougou_gamb_2017_Q2	2RL	64093273	2990	60996527	64792546	gambiae	2017	Benin
60	BJ-DO_Djougou_gamb_2017_Q2	2RL	86988799	3303	86835991	87199321	gambiae	2017	Benin
61	BJ-DO_Djougou_gamb_2017_Q2	2RL	90052329	2565	89569920	90366325	gambiae	2017	Benin
62	BF-02_Comoe_colu_2016	3RL	28632077	5141	28466423	28728478	coluzzii	2016	Burkina Faso
63	GM-M_Lower-Fuladu-West_colu_2012_Q4	X	9245462	3498	9174752	9280818	coluzzii	2012	Gambia, The
64	GM-M_Lower-Fuladu-West_colu_2012_Q4	X	15203660	3196	14976165	15502910	coluzzii	2012	Gambia, The
65	ML-2_Kati_gamb_2014_Q3	X	15303808	2180	14861724	15524850	gambiae	2014	Mali
66	GH-AH_Adansi-South_colu_2018_Q4	3RL	28577634	3005	28460677	28739453	coluzzii	2018	Ghana
67	GH-AH_Bekwai-Municipal_colu_2018_Q4	3RL	28581334	3143	28449729	28753408	coluzzii	2018	Ghana
68	UG-C_Kalangala_gamb_2015_Q2	2RL	28480030	6235	28269292	28756514	gambiae	2015	Uganda
69	UG-C_Kalangala_gamb_2015_Q2	2RL	64398725	2028	61655581	65259686	gambiae	2015	Uganda
70	UG-C_Kalangala_gamb_2015_Q2	2RL	95620379	3290	95296686	96026073	gambiae	2015	Uganda
71	ML-3_Yanfolila_colu_2012_Q4	X	15208047	2805	14874674	15639134	coluzzii	2012	Mali
72	BF-09_Houet_colu_2014_Q3	X	9243055	1237	9184285	9285594	coluzzii	2014	Burkina Faso
73	BF-09_Houet_colu_2014_Q3	X	15122636	6458	14882672	15524752	coluzzii	2014	Burkina Faso
74	ML-4_Bla_colu_2004_Q3	2RL	86987469	2147	86677423	87142492	coluzzii	2004	Mali
75	BF-02_Comoe_colu_2012	X	9204730	2732	9149654	9314882	coluzzii	2012	Burkina Faso
76	BF-02_Comoe_colu_2012	X	15220759	5146	14888826	15679551	coluzzii	2012	Burkina Faso
77	GH-CP_Upper-Denkyira-East-Municipal_colu_2018_Q4	3RL	28611872	2459	28446444	28721438	coluzzii	2018	Ghana
78	CD-NU_Gbadolite_gamb_2015_Q3	2RL	28525766	6503	28341327	28806306	gambiae	2015	Democratic Republic of the Congo
79	CD-NU_Gbadolite_gamb_2015_Q3	2RL	40867359	3255	40309851	41902470	gambiae	2015	Democratic Republic of the Congo
80	CD-NU_Gbadolite_gamb_2015_Q3	2RL	64216579	1857	62629021	65305230	gambiae	2015	Democratic Republic of the Congo
81	CD-NU_Gbadolite_gamb_2015_Q3	2RL	100830970	2087	100765159	100868958	gambiae	2015	Democratic Republic of the Congo
82	CI-CM_Sud-Comoe_gamb_2017_Q3	3RL	28466601	2856	28230534	28702582	gambiae	2017	Cote d'Ivoire
83	TZ-13_Tarime_arab_2012_Q3	3RL	18158666	1108	17986637	18244681	arabiensis	2012	Tanzania
84	GM-N_Central-Badibu_biss_2011_Q4	2RL	28504355	1341	27913627	29078767	bissau	2011	Gambia, The
85	TZ-05_Muleba_arab_2015_Q2	2RL	19255998	2193	18891345	19985305	arabiensis	2015	Tanzania
86	TZ-05_Muleba_arab_2015_Q2	2RL	28531190	7012	27799088	29039026	arabiensis	2015	Tanzania
87	TZ-05_Muleba_arab_2015_Q2	2RL	84192046	1131	84132767	84234220	arabiensis	2015	Tanzania
88	GH-AH_Adansi-Akrofuom_colu_2018_Q4	3RL	28562699	2682	28439075	28774522	coluzzii	2018	Ghana
89	GM-N_Central-Badibu_biss_2011_Q4	3RL	32054594	1185	31932706	32298288	bissau	2011	Gambia, The
90	CM-OU_Noun_gamb_2013_Q4	3RL	28579206	4019	28350820	28811007	gambiae	2013	Cameroon
91	GH-EP_New-Juaben-South-Municipal_gamb_2012_Q4	X	15247045	2473	14413998	15917868	gambiae	2012	Ghana
92	UG-E_Tororo_gamb_2012_Q4	2RL	28466770	8618	28195978	28743513	gambiae	2012	Uganda
93	UG-E_Tororo_gamb_2012_Q4	2RL	64297228	2569	62490882	65046824	gambiae	2012	Uganda
94	UG-E_Tororo_gamb_2012_Q4	2RL	70424614	1152	69010400	71131720	gambiae	2012	Uganda
95	UG-E_Tororo_gamb_2012_Q4	2RL	80859725	1120	80776671	80987433	gambiae	2012	Uganda
96	UG-E_Tororo_gamb_2012_Q4	2RL	95655321	7047	95402084	95840616	gambiae	2012	Uganda
97	UG-E_Tororo_gamb_2012_Q4	2RL	104361323	1234	104270126	104415388	gambiae	2012	Uganda
98	BF-09_Houet_gamb_2012_Q3	3RL	28545832	5890	28347136	28738073	gambiae	2012	Burkina Faso
99	UG-E_Tororo_arab_2012_Q4	3RL	10085958	1375	10030304	10130883	arabiensis	2012	Uganda
100	UG-E_Tororo_arab_2012_Q4	3RL	18110377	1961	17980505	18323030	arabiensis	2012	Uganda
101	UG-E_Tororo_arab_2012_Q4	3RL	69516293	1440	69066136	69741371	arabiensis	2012	Uganda
102	GM-M_Lower-Fuladu-West_colu_2012_Q4	2RL	62570945	1209	58659800	64254286	coluzzii	2012	Gambia, The
103	GN-N_Macenta_gamb_2012_Q4	X	15249130	2926	14934240	15501632	gambiae	2012	Guinea
104	GN-N_Macenta_gamb_2012_Q4	3RL	28500048	5293	28334630	28696304	gambiae	2012	Guinea
105	ML-3_Yanfolila_colu_2012_Q4	2RL	28475313	2599	28223891	28634784	coluzzii	2012	Mali
106	ML-3_Yanfolila_colu_2012_Q4	2RL	87039711	1957	86650145	87234493	coluzzii	2012	Mali
107	GH-AH_Adansi-South_colu_2018_Q4	X	15299829	2743	14795657	15749527	coluzzii	2018	Ghana
108	CF-BGF_Bangui_gamb_1994_Q1	2RL	62823778	1450	60401782	64340994	gambiae	1994	Central African Republic
109	CF-BGF_Bangui_gamb_1994_Q1	2RL	86992282	5701	86700320	87351587	gambiae	1994	Central African Republic
110	BF-09_Houet_colu_2012_Q3	3RL	28604978	5685	28380930	28717246	coluzzii	2012	Burkina Faso
111	BF-09_Houet_colu_2012_Q3	3RL	52921783	1078	51943600	55316305	coluzzii	2012	Burkina Faso
112	BF-09_Houet_colu_2012_Q3	3RL	73044210	3556	73003088	73105004	coluzzii	2012	Burkina Faso
113	CM-OU_Noun_gamb_2013_Q4	2RL	28705787	3105	28290520	28913420	gambiae	2013	Cameroon
114	CM-OU_Noun_gamb_2013_Q4	2RL	40478110	1437	39769959	41890237	gambiae	2013	Cameroon
115	CM-OU_Noun_gamb_2013_Q4	2RL	95632216	2043	94853429	96526380	gambiae	2013	Cameroon
116	UG-W_Kanungu_gamb_2012_Q4	3RL	28617298	1928	28517624	28816648	gambiae	2012	Uganda
117	CM-EN_Mayo-Kani_gamb_2005	3RL	28590659	2984	28382753	28840016	gambiae	2005	Cameroon
118	ML-4_Bla_colu_2004_Q3	3RL	28620900	2487	28459293	28701703	coluzzii	2004	Mali
119	TZ-05_Muleba_gamb_2015_Q2	2RL	28476471	2159	28168207	29092998	gambiae	2015	Tanzania
120	TZ-05_Muleba_gamb_2015_Q2	2RL	64597161	1022	64019887	65441043	gambiae	2015	Tanzania
121	TZ-05_Muleba_gamb_2015_Q2	2RL	95602249	2587	95341578	95886594	gambiae	2015	Tanzania
122	BJ-DO_Djougou_colu_2017_Q2	3RL	28620667	7182	28434444	28725688	coluzzii	2017	Benin
123	BJ-DO_Djougou_colu_2017_Q2	3RL	64348894	1204	64312627	64421430	coluzzii	2017	Benin
124	BJ-DO_Djougou_colu_2017_Q2	3RL	73048988	2770	73004941	73105746	coluzzii	2017	Benin
125	GM-N_Central-Badibu_biss_2011_Q3	2RL	28473934	3628	28055162	29159737	bissau	2011	Gambia, The
126	GM-N_Central-Badibu_biss_2011_Q3	2RL	48073737	1217	47792250	48214480	bissau	2011	Gambia, The
127	GM-N_Central-Badibu_biss_2011_Q3	2RL	72804767	1331	72736224	72864703	bissau	2011	Gambia, The
128	GM-N_Central-Badibu_biss_2011_Q3	2RL	82841114	1126	82502563	83010389	bissau	2011	Gambia, The
129	GH-AH_Amansie-Central_colu_2018_Q4	X	15114995	3475	14687862	15667214	coluzzii	2018	Ghana
130	CI-LG_Agneby-Tiassa_colu_2012	3RL	10948883	1194	10224649	11311000	coluzzii	2012	Cote d'Ivoire
131	CI-LG_Agneby-Tiassa_colu_2012	3RL	19048314	2703	18340457	19710750	coluzzii	2012	Cote d'Ivoire
132	CI-LG_Agneby-Tiassa_colu_2012	3RL	28577971	4989	28478267	28665832	coluzzii	2012	Cote d'Ivoire
133	CI-LG_Agneby-Tiassa_colu_2012	3RL	32060577	1517	31989866	32095932	coluzzii	2012	Cote d'Ivoire
134	CI-LG_Agneby-Tiassa_colu_2012	3RL	88916380	1650	88873894	88975260	coluzzii	2012	Cote d'Ivoire
135	GM-N_Central-Badibu_biss_2011_Q3	3RL	25776443	1732	25698063	25933202	bissau	2011	Gambia, The
136	GM-N_Central-Badibu_biss_2011_Q3	3RL	32038449	1316	31977858	32156123	bissau	2011	Gambia, The
137	ML-2_Kati_colu_2014_Q3	3RL	28547129	4759	28342706	28765573	coluzzii	2014	Mali
138	ML-2_Kati_colu_2014_Q3	3RL	73052958	2787	73001527	73101801	coluzzii	2014	Mali
139	UG-W_Kanungu_gamb_2012_Q4	X	15248748	4175	14523101	16371575	gambiae	2012	Uganda
140	GH-AH_Adansi-Akrofuom_colu_2018_Q4	2RL	20749512	2092	20693464	20861504	coluzzii	2018	Ghana
141	GH-AH_Adansi-Akrofuom_colu_2018_Q4	2RL	28488942	1912	28333821	28566571	coluzzii	2018	Ghana
142	GH-AH_Adansi-Akrofuom_colu_2018_Q4	2RL	40948386	2212	40770476	41071786	coluzzii	2018	Ghana
143	GH-AH_Adansi-Akrofuom_colu_2018_Q4	2RL	64327499	1102	62948272	64702421	coluzzii	2018	Ghana
144	TZ-05_Muleba_arab_2015_Q1	2RL	28520377	2827	27868731	28986988	arabiensis	2015	Tanzania
145	BF-02_Comoe_colu_2015	2RL	24860499	1840	24737243	24922127	coluzzii	2015	Burkina Faso
146	BF-02_Comoe_colu_2015	2RL	28463446	4395	28286921	28718810	coluzzii	2015	Burkina Faso
147	BF-02_Comoe_colu_2015	2RL	40931717	2663	40789543	41064762	coluzzii	2015	Burkina Faso
148	BF-02_Comoe_colu_2015	2RL	64252365	2437	62125221	64611096	coluzzii	2015	Burkina Faso
149	BF-02_Comoe_colu_2015	2RL	87012747	2940	86543952	87247145	coluzzii	2015	Burkina Faso
150	CM-ES_Haut-Nyong_gamb_2009_Q3	2RL	28499252	5859	28192122	28951267	gambiae	2009	Cameroon
151	CM-ES_Haut-Nyong_gamb_2009_Q3	2RL	40527613	3052	39820507	41941826	gambiae	2009	Cameroon
152	CM-ES_Haut-Nyong_gamb_2009_Q3	2RL	64016018	1797	61193841	65416657	gambiae	2009	Cameroon
153	CM-ES_Haut-Nyong_gamb_2009_Q3	2RL	93897350	1147	93816995	93967359	gambiae	2009	Cameroon
154	CM-ES_Haut-Nyong_gamb_2009_Q3	2RL	100840700	2453	100769989	100876055	gambiae	2009	Cameroon
155	GH-WP_Effia-Kwesimintsim-Municipal_colu_2012_Q3	2RL	20769916	1586	20709071	20854515	coluzzii	2012	Ghana
156	GH-WP_Effia-Kwesimintsim-Municipal_colu_2012_Q3	2RL	40942322	1887	40726451	41050258	coluzzii	2012	Ghana
157	GH-WP_Effia-Kwesimintsim-Municipal_colu_2012_Q3	2RL	64301605	1042	63428778	64799476	coluzzii	2012	Ghana
158	GH-WP_Effia-Kwesimintsim-Municipal_colu_2012_Q3	2RL	86975120	1434	86932114	87061130	coluzzii	2012	Ghana
159	BF-09_Houet_colu_2012_Q3	2RL	24865566	1967	24746318	24925190	coluzzii	2012	Burkina Faso
160	BF-09_Houet_colu_2012_Q3	2RL	28480326	5615	28253457	28656148	coluzzii	2012	Burkina Faso
161	BF-09_Houet_colu_2012_Q3	2RL	40942938	4116	40815664	41078940	coluzzii	2012	Burkina Faso
162	BF-09_Houet_colu_2012_Q3	2RL	64246120	3441	62634018	64538128	coluzzii	2012	Burkina Faso
163	BF-09_Houet_colu_2012_Q3	2RL	86989965	6759	86678543	87146024	coluzzii	2012	Burkina Faso
164	GM-M_Lower-Fuladu-West_colu_2012_Q4	3RL	64824176	1261	64613383	64929587	coluzzii	2012	Gambia, The
165	CI-LG_Agneby-Tiassa_colu_2012	X	9196596	2286	8914785	9760217	coluzzii	2012	Cote d'Ivoire
166	CI-LG_Agneby-Tiassa_colu_2012	X	15114144	4489	14668233	15732134	coluzzii	2012	Cote d'Ivoire
167	CM-EN_Mayo-Kani_gamb_2005	2RL	87061720	1659	86896232	87144464	gambiae	2005	Cameroon
168	BF-09_Houet_colu_2014_Q3	3RL	28529401	5590	28383370	28705593	coluzzii	2014	Burkina Faso
169	GH-AH_Amansie-Central_colu_2018_Q4	2RL	20770770	1852	20704605	20872974	coluzzii	2018	Ghana
170	GH-AH_Amansie-Central_colu_2018_Q4	2RL	28474051	2172	28262706	28579723	coluzzii	2018	Ghana
171	GH-AH_Amansie-Central_colu_2018_Q4	2RL	40950583	2380	40763183	41046746	coluzzii	2018	Ghana
172	GH-AH_Amansie-Central_colu_2018_Q4	2RL	64382918	1015	62213105	64795940	coluzzii	2018	Ghana
173	BJ-DO_Djougou_gamb_2017_Q3	3RL	28592322	6769	28433851	28768234	gambiae	2017	Benin
174	GH-WP_Effia-Kwesimintsim-Municipal_colu_2012_Q3	3RL	28543613	2075	28449428	28701194	coluzzii	2012	Ghana
175	BJ-DO_Djougou_gamb_2017_Q2	X	15196422	1737	14838470	15516976	gambiae	2017	Benin
176	MW-S_Chikwawa_arab_2015_Q2	2RL	19266857	1475	19049782	19701007	arabiensis	2015	Malawi
177	MW-S_Chikwawa_arab_2015_Q2	2RL	28628015	2156	27905339	29451338	arabiensis	2015	Malawi
178	MW-S_Chikwawa_arab_2015_Q2	2RL	40828907	1210	40482617	41070599	arabiensis	2015	Malawi
179	GN-F_Kissidougou_gamb_2012_Q4	2RL	28448994	6534	28307031	28732920	gambiae	2012	Guinea
180	GN-F_Kissidougou_gamb_2012_Q4	2RL	64123697	2915	61941739	64908517	gambiae	2012	Guinea
181	GN-F_Kissidougou_gamb_2012_Q4	2RL	87066313	1138	86837291	87524357	gambiae	2012	Guinea
182	GN-F_Kissidougou_gamb_2012_Q4	2RL	90151532	2331	89577759	90438418	gambiae	2012	Guinea
183	GN-F_Kissidougou_gamb_2012_Q4	2RL	100842463	2296	100768409	100879489	gambiae	2012	Guinea
184	GH-AH_Adansi-South_colu_2018_Q4	2RL	20749512	1659	20692597	20863326	coluzzii	2018	Ghana
185	GH-AH_Adansi-South_colu_2018_Q4	2RL	28458804	3097	28247451	28737489	coluzzii	2018	Ghana
186	GH-AH_Adansi-South_colu_2018_Q4	2RL	40941623	2265	40783791	41040026	coluzzii	2018	Ghana
187	GH-AH_Adansi-South_colu_2018_Q4	2RL	64349416	1081	63135165	64630430	coluzzii	2018	Ghana
188	GH-AH_Amansie-Central_colu_2018_Q4	3RL	28577634	2739	28480662	28746129	coluzzii	2018	Ghana
189	ML-2_Kati_gamb_2014_Q3	3RL	28446380	2103	28192623	28887942	gambiae	2014	Mali
190	GN-N_Macenta_gamb_2012_Q4	2RL	28461238	7513	28293530	28733631	gambiae	2012	Guinea
191	GN-N_Macenta_gamb_2012_Q4	2RL	64098015	3177	61791930	64687480	gambiae	2012	Guinea
192	GN-N_Macenta_gamb_2012_Q4	2RL	70852207	1034	70739088	71078444	gambiae	2012	Guinea
193	GN-N_Macenta_gamb_2012_Q4	2RL	90116878	3387	89452141	90449247	gambiae	2012	Guinea
194	GN-N_Macenta_gamb_2012_Q4	2RL	100847295	3133	100776930	100882824	gambiae	2012	Guinea
195	GH-AH_Bekwai-Municipal_colu_2018_Q4	X	15155647	3519	14717739	15725544	coluzzii	2018	Ghana
196	ML-2_Kangaba_gamb_2004_Q3	2RL	28502001	2147	28234027	28842963	gambiae	2004	Mali
197	ML-2_Kangaba_gamb_2004_Q3	2RL	87148923	1604	86885870	87298682	gambiae	2004	Mali
198	GH-CP_Upper-Denkyira-West_colu_2018_Q4	3RL	28578005	3253	28453189	28748504	coluzzii	2018	Ghana
199	BF-09_Houet_gamb_2012_Q3	2RL	28461537	6819	28322818	28706253	gambiae	2012	Burkina Faso
200	BF-09_Houet_gamb_2012_Q3	2RL	40876376	3018	40577229	41474671	gambiae	2012	Burkina Faso
201	BF-09_Houet_gamb_2012_Q3	2RL	64137236	2989	61728950	64822561	gambiae	2012	Burkina Faso
202	BF-09_Houet_gamb_2012_Q3	2RL	90109420	6758	89473128	90427566	gambiae	2012	Burkina Faso
203	BJ-DO_Djougou_colu_2017_Q2	X	15203111	6877	14927469	15647034	coluzzii	2017	Benin
204	GW-BM_Setor-De-Safim_biss_2010	2RL	7911023	1095	7291205	8889490	bissau	2010	Guinea-Bissau
205	GW-BM_Setor-De-Safim_biss_2010	2RL	47994578	1032	47627029	48178352	bissau	2010	Guinea-Bissau
206	GW-BM_Setor-De-Safim_biss_2010	2RL	72814501	1755	72667613	72971811	bissau	2010	Guinea-Bissau
207	GW-BM_Setor-De-Safim_biss_2010	2RL	93507299	1702	93427705	93588121	bissau	2010	Guinea-Bissau
208	CI-CM_Sud-Comoe_gamb_2017_Q3	X	9219279	1941	8775023	10107790	gambiae	2017	Cote d'Ivoire
209	CI-CM_Sud-Comoe_gamb_2017_Q3	X	15363976	2975	14658648	15927033	gambiae	2017	Cote d'Ivoire
210	CF-BGF_Bangui_gamb_1994_Q1	3RL	28582648	4136	28310495	28834634	gambiae	1994	Central African Republic
211	CF-BGF_Bangui_gamb_1994_Q1	3RL	67611996	1109	67576641	67682707	gambiae	1994	Central African Republic
212	BF-09_Houet_gamb_2014_Q3	X	9225431	1961	8948888	9778516	gambiae	2014	Burkina Faso
213	BF-09_Houet_gamb_2014_Q3	X	15149912	4943	14789422	15585827	gambiae	2014	Burkina Faso
214	UG-E_Busia_gamb_2016_Q2	2RL	28482008	3896	28123400	28804652	gambiae	2016	Uganda
215	UG-E_Busia_gamb_2016_Q2	2RL	95646328	3121	95376389	95851811	gambiae	2016	Uganda
216	GH-EP_New-Juaben-South-Municipal_gamb_2012_Q4	2RL	3418485	2764	2938388	4138119	gambiae	2012	Ghana
217	GH-EP_New-Juaben-South-Municipal_gamb_2012_Q4	2RL	8673786	1269	8366467	8849258	gambiae	2012	Ghana
218	GH-EP_New-Juaben-South-Municipal_gamb_2012_Q4	2RL	28467912	2122	28247956	28577890	gambiae	2012	Ghana
219	GH-EP_New-Juaben-South-Municipal_gamb_2012_Q4	2RL	75575231	1034	74962312	76077981	gambiae	2012	Ghana
220	GH-EP_New-Juaben-South-Municipal_gamb_2012_Q4	2RL	86993756	2230	86872803	87235661	gambiae	2012	Ghana
221	GH-EP_New-Juaben-South-Municipal_gamb_2012_Q4	2RL	90120946	1058	89881385	90344742	gambiae	2012	Ghana
222	GH-EP_New-Juaben-South-Municipal_gamb_2012_Q4	3RL	28550370	2170	28360497	28680623	gambiae	2012	Ghana
223	ML-4_Bla_colu_2004_Q3	X	15401291	1836	15112313	15841558	coluzzii	2004	Mali
224	GH-CP_Upper-Denkyira-East-Municipal_colu_2018_Q4	X	15256541	2882	14570209	15788122	coluzzii	2018	Ghana
225	BF-02_Comoe_colu_2015	X	15296928	5089	14940418	15748479	coluzzii	2015	Burkina Faso
226	BF-09_Houet_gamb_2014_Q3	2RL	28470301	5462	28257913	28618672	gambiae	2014	Burkina Faso
227	BF-09_Houet_gamb_2014_Q3	2RL	40944310	3414	40550073	41512659	gambiae	2014	Burkina Faso
228	BF-09_Houet_gamb_2014_Q3	2RL	64270439	2934	61797806	64880819	gambiae	2014	Burkina Faso
229	BF-09_Houet_gamb_2014_Q3	2RL	90043259	6479	89425693	90352043	gambiae	2014	Burkina Faso
230	ML-2_Kati_colu_2014_Q3	X	15162443	4916	14885923	15607626	coluzzii	2014	Mali
231	TZ-26_Moshi_arab_2012_Q3	2RL	28503530	2793	27689064	29731329	arabiensis	2012	Tanzania
232	TZ-26_Moshi_arab_2012_Q3	2RL	90068053	3257	89778646	90316735	arabiensis	2012	Tanzania
233	ML-3_Yanfolila_gamb_2012_Q4	2RL	28504764	6219	28317144	28798073	gambiae	2012	Mali
234	ML-3_Yanfolila_gamb_2012_Q4	2RL	64281192	3199	62456901	64799914	gambiae	2012	Mali
235	ML-3_Yanfolila_gamb_2012_Q4	2RL	90085563	6257	89376304	90457152	gambiae	2012	Mali
236	BF-02_Comoe_colu_2015	3RL	28621970	4311	28429610	28731280	coluzzii	2015	Burkina Faso
237	GH-CP_Upper-Denkyira-East-Municipal_colu_2018_Q4	2RL	20788222	1627	20722115	20920437	coluzzii	2018	Ghana
238	GH-CP_Upper-Denkyira-East-Municipal_colu_2018_Q4	2RL	28455267	1028	28217974	28638583	coluzzii	2018	Ghana
239	GH-CP_Upper-Denkyira-East-Municipal_colu_2018_Q4	2RL	40986256	2066	40776460	41091154	coluzzii	2018	Ghana
240	GH-CP_Twifo-Atti-Morkwa_colu_2012_Q3	3RL	28591110	2786	28434722	28811148	coluzzii	2012	Ghana
241	BJ-OU_Avrankou_colu_2017_Q3	2RL	28472939	2072	28289155	28622308	coluzzii	2017	Benin
242	BJ-OU_Avrankou_colu_2017_Q3	2RL	64234186	1221	63605416	64597453	coluzzii	2017	Benin
243	BJ-OU_Avrankou_colu_2017_Q3	2RL	86988539	1828	86899732	87166155	coluzzii	2017	Benin
244	CM-ES_Lom-Et-Djerem_gamb_2009_Q3	3RL	28594807	7024	28322800	28771005	gambiae	2009	Cameroon
245	CM-ES_Lom-Et-Djerem_gamb_2009_Q3	3RL	67616245	1263	67579947	67685119	gambiae	2009	Cameroon
246	CM-ES_Lom-Et-Djerem_gamb_2009_Q3	2RL	28493243	5778	28124115	28822993	gambiae	2009	Cameroon
247	CM-ES_Lom-Et-Djerem_gamb_2009_Q3	2RL	40598317	3147	39891210	42012531	gambiae	2009	Cameroon
248	CM-ES_Lom-Et-Djerem_gamb_2009_Q3	2RL	63296453	1008	60468027	65241925	gambiae	2009	Cameroon
249	CM-ES_Lom-Et-Djerem_gamb_2009_Q3	2RL	86985606	2494	86887384	87182050	gambiae	2009	Cameroon
250	ML-3_Yanfolila_colu_2012_Q4	3RL	28631217	2411	28493298	28700207	coluzzii	2012	Mali
251	UG-E_Mayuge_gamb_2017_Q2	2RL	28455263	3519	28117344	28717026	gambiae	2017	Uganda
252	UG-E_Mayuge_gamb_2017_Q2	2RL	64388889	1063	63773705	65027904	gambiae	2017	Uganda
253	UG-E_Mayuge_gamb_2017_Q2	2RL	95662399	2952	95449835	95846116	gambiae	2017	Uganda
254	BJ-DO_Djougou_gamb_2017_Q2	3RL	28569816	7188	28414960	28728358	gambiae	2017	Benin
255	BJ-DO_Djougou_gamb_2017_Q3	X	15402335	2234	15042688	15595519	gambiae	2017	Benin
256	UG-E_Mayuge_gamb_2017_Q2	X	15441668	1569	15108403	15661010	gambiae	2017	Uganda
257	UG-W_Kanungu_gamb_2012_Q4	2RL	28471858	7763	28080721	28784047	gambiae	2012	Uganda
258	UG-W_Kanungu_gamb_2012_Q4	2RL	64266545	2368	62323829	65497489	gambiae	2012	Uganda
259	UG-W_Kanungu_gamb_2012_Q4	2RL	95614514	7036	95258328	95888066	gambiae	2012	Uganda
260	GN-F_Kissidougou_gamb_2012_Q4	3RL	28551749	6230	28353816	28723015	gambiae	2012	Guinea
261	TZ-05_Muleba_arab_2015_Q2	3RL	6311373	1006	5968873	6482623	arabiensis	2015	Tanzania
262	TZ-05_Muleba_arab_2015_Q2	3RL	14023140	1046	13384650	15300121	arabiensis	2015	Tanzania
263	TZ-05_Muleba_arab_2015_Q2	3RL	69538495	1387	69467785	69573851	arabiensis	2015	Tanzania
264	TZ-13_Tarime_arab_2012_Q3	2RL	19295953	1186	18880144	20127573	arabiensis	2012	Tanzania
265	TZ-13_Tarime_arab_2012_Q3	2RL	28540426	3051	27795151	29094423	arabiensis	2012	Tanzania
266	BJ-DO_Djougou_colu_2017_Q2	2RL	28471169	6315	28191096	28938879	coluzzii	2017	Benin
267	BJ-DO_Djougou_colu_2017_Q2	2RL	40937540	3571	40817349	40997635	coluzzii	2017	Benin
268	BJ-DO_Djougou_colu_2017_Q2	2RL	64231269	2823	61626403	64641804	coluzzii	2017	Benin
269	BJ-DO_Djougou_colu_2017_Q2	2RL	87012063	6243	86651707	87192241	coluzzii	2017	Benin
270	BJ-DO_Djougou_colu_2017_Q2	2RL	91884132	3916	91823264	91943846	coluzzii	2017	Benin
271	BF-02_Comoe_colu_2011	2RL	24878187	1642	24792616	24920973	coluzzii	2011	Burkina Faso
272	BF-02_Comoe_colu_2011	2RL	28490291	3628	28226052	28809468	coluzzii	2011	Burkina Faso
273	BF-02_Comoe_colu_2011	2RL	64302178	2340	62521724	64636252	coluzzii	2011	Burkina Faso
274	BF-02_Comoe_colu_2011	2RL	86972989	3852	86846646	87101775	coluzzii	2011	Burkina Faso
275	GH-AH_Bekwai-Municipal_colu_2018_Q4	2RL	28471846	2840	28308275	28739517	coluzzii	2018	Ghana
276	GH-AH_Bekwai-Municipal_colu_2018_Q4	2RL	40964042	2278	40770702	41060711	coluzzii	2018	Ghana
277	GH-AH_Bekwai-Municipal_colu_2018_Q4	2RL	64303858	1053	62829054	64702657	coluzzii	2018	Ghana
278	BF-02_Comoe_colu_2012	3RL	28609309	4946	28379569	28743849	coluzzii	2012	Burkina Faso
279	BF-02_Comoe_colu_2012	3RL	64841202	1204	64655465	64934070	coluzzii	2012	Burkina Faso
280	BF-02_Comoe_colu_2011	X	15109802	4027	14795049	15739308	coluzzii	2011	Burkina Faso
281	BF-09_Houet_gamb_2012_Q3	X	9245001	3149	9166665	9292618	gambiae	2012	Burkina Faso
282	BF-09_Houet_gamb_2012_Q3	X	15196419	4123	14911604	15512003	gambiae	2012	Burkina Faso
283	CD-NU_Gbadolite_gamb_2015_Q3	3RL	28568955	3983	28176256	28765304	gambiae	2015	Democratic Republic of the Congo
284	BF-02_Comoe_colu_2016	2RL	24701990	1249	24607512	24890945	coluzzii	2016	Burkina Faso
285	BF-02_Comoe_colu_2016	2RL	28460070	5986	28155555	28835462	coluzzii	2016	Burkina Faso
286	BF-02_Comoe_colu_2016	2RL	40943175	4124	40825875	41054240	coluzzii	2016	Burkina Faso
287	BF-02_Comoe_colu_2016	2RL	64251160	2323	61994787	64625593	coluzzii	2016	Burkina Faso
288	BF-02_Comoe_colu_2016	2RL	86973456	5686	86621586	87219591	coluzzii	2016	Burkina Faso
289	GH-CP_Upper-Denkyira-West_colu_2018_Q4	2RL	20814321	1698	20716869	20863047	coluzzii	2018	Ghana
290	GH-CP_Upper-Denkyira-West_colu_2018_Q4	2RL	28456636	1876	28253505	28602622	coluzzii	2018	Ghana
291	GH-CP_Upper-Denkyira-West_colu_2018_Q4	2RL	40943820	2369	40760614	41065937	coluzzii	2018	Ghana
292	GH-CP_Upper-Denkyira-West_colu_2018_Q4	2RL	64356012	1167	62825815	64712875	coluzzii	2018	Ghana
293	CI-CM_Sud-Comoe_gamb_2017_Q3	2RL	3694862	1815	3359460	3935006	gambiae	2017	Cote d'Ivoire
294	CI-CM_Sud-Comoe_gamb_2017_Q3	2RL	13027737	1106	11613523	13734844	gambiae	2017	Cote d'Ivoire
295	CI-CM_Sud-Comoe_gamb_2017_Q3	2RL	28467418	2752	28312641	28544807	gambiae	2017	Cote d'Ivoire
296	CI-CM_Sud-Comoe_gamb_2017_Q3	2RL	40934626	2040	40515434	41227201	gambiae	2017	Cote d'Ivoire
297	CI-CM_Sud-Comoe_gamb_2017_Q3	2RL	64230015	1197	63018894	64624847	gambiae	2017	Cote d'Ivoire
298	CI-CM_Sud-Comoe_gamb_2017_Q3	2RL	90047499	1349	89709719	90370510	gambiae	2017	Cote d'Ivoire
299	GH-AA_La-Nkwantanang-Madina_gamb_2017_Q4	2RL	3492452	2920	3216789	3652185	gambiae	2017	Ghana
300	GH-AA_La-Nkwantanang-Madina_gamb_2017_Q4	2RL	28493856	2292	28360523	28560522	gambiae	2017	Ghana
301	GH-AA_La-Nkwantanang-Madina_gamb_2017_Q4	2RL	40787919	1432	40261960	41050898	gambiae	2017	Ghana
302	GH-AA_La-Nkwantanang-Madina_gamb_2017_Q4	2RL	44883910	1276	44204807	46242116	gambiae	2017	Ghana
303	GH-AA_La-Nkwantanang-Madina_gamb_2017_Q4	2RL	64150264	1065	62798269	64616862	gambiae	2017	Ghana
304	GH-AA_La-Nkwantanang-Madina_gamb_2017_Q4	2RL	75394128	2420	74964367	75654752	gambiae	2017	Ghana
305	GH-AA_La-Nkwantanang-Madina_gamb_2017_Q4	2RL	86980467	2178	86941343	87058715	gambiae	2017	Ghana
306	GH-AA_La-Nkwantanang-Madina_gamb_2017_Q4	2RL	90152092	1396	89936674	90321244	gambiae	2017	Ghana
307	TZ-26_Moshi_arab_2012_Q3	3RL	6313957	1956	6002307	6469782	arabiensis	2012	Tanzania
308	BF-02_Comoe_colu_2012	2RL	24867109	2677	24750956	24925185	coluzzii	2012	Burkina Faso
309	BF-02_Comoe_colu_2012	2RL	28479044	5023	28266811	28633554	coluzzii	2012	Burkina Faso
310	BF-02_Comoe_colu_2012	2RL	40941967	3124	40782282	41049802	coluzzii	2012	Burkina Faso
311	BF-02_Comoe_colu_2012	2RL	64262362	2720	62336929	64599629	coluzzii	2012	Burkina Faso
312	BF-02_Comoe_colu_2012	2RL	87004836	5580	86724702	87144904	coluzzii	2012	Burkina Faso
313	GH-AA_La-Nkwantanang-Madina_gamb_2017_Q4	X	9224090	1600	8781825	10108614	gambiae	2017	Ghana
314	GH-AA_La-Nkwantanang-Madina_gamb_2017_Q4	X	15370065	2280	14748313	15711824	gambiae	2017	Ghana
315	GH-AH_Adansi-South_gamb_2018_Q4	3RL	28534466	2744	28404509	28712417	gambiae	2018	Ghana
316	GH-AH_Adansi-South_gamb_2018_Q4	X	9642513	2460	8963488	10250635	gambiae	2018	Ghana
317	GH-AH_Adansi-South_gamb_2018_Q4	X	15322694	2806	14489076	15849468	gambiae	2018	Ghana
318	GH-CP_Twifo-Atti-Morkwa_colu_2012_Q3	2RL	20787632	1506	20735226	20892445	coluzzii	2012	Ghana
319	GH-CP_Twifo-Atti-Morkwa_colu_2012_Q3	2RL	40917127	1708	40717170	41036663	coluzzii	2012	Ghana
320	GH-CP_Twifo-Atti-Morkwa_colu_2012_Q3	2RL	64408576	1040	63401047	64685934	coluzzii	2012	Ghana
321	GH-AH_Adansi-Akrofuom_colu_2018_Q4	X	15169287	3373	14759814	15671887	coluzzii	2018	Ghana
322	ML-2_Kati_colu_2014_Q3	2RL	28460698	3781	28321115	28530489	coluzzii	2014	Mali
323	ML-2_Kati_colu_2014_Q3	2RL	40941634	2402	40771568	41090785	coluzzii	2014	Mali
324	ML-2_Kati_colu_2014_Q3	2RL	64204801	2899	62159306	64568543	coluzzii	2014	Mali
325	ML-2_Kati_colu_2014_Q3	2RL	86992415	3944	86583897	87196685	coluzzii	2014	Mali
326	ML-2_Kati_colu_2014_Q3	2RL	86992415	3944	86585174	87196039	coluzzii	2014	Mali
327	CI-LG_Agneby-Tiassa_colu_2012	2RL	3684999	4426	3391985	4022275	coluzzii	2012	Cote d'Ivoire
328	CI-LG_Agneby-Tiassa_colu_2012	2RL	28481507	4268	28347331	28629328	coluzzii	2012	Cote d'Ivoire
329	CI-LG_Agneby-Tiassa_colu_2012	2RL	40927595	4863	40726451	41056942	coluzzii	2012	Cote d'Ivoire
330	CI-LG_Agneby-Tiassa_colu_2012	2RL	64269956	3011	62519703	64593395	coluzzii	2012	Cote d'Ivoire
331	CI-LG_Agneby-Tiassa_colu_2012	2RL	77578816	1242	77240209	78153688	coluzzii	2012	Cote d'Ivoire
332	CI-LG_Agneby-Tiassa_colu_2012	2RL	80963027	1395	80888656	81111770	coluzzii	2012	Cote d'Ivoire
333	CI-LG_Agneby-Tiassa_colu_2012	2RL	86972666	4365	86814327	87202791	coluzzii	2012	Cote d'Ivoire
334	CI-LG_Agneby-Tiassa_colu_2012	2RL	94452217	1006	94335715	94548591	coluzzii	2012	Cote d'Ivoire
335	CI-LG_Agneby-Tiassa_colu_2012	2RL	105827336	1480	105553894	106374220	coluzzii	2012	Cote d'Ivoire
