## Supplementary Table 1 for "An atlas of positive selection in the genomes of major malaria vectors"

### Sheet: Sheet1
	cohort_id	cohort_size	country	admin1_iso	admin1_name	admin2_name	taxon	year	quarter	cohort_label	sample_query	latitude	longitude	h12_window_size
0	AO-LUA_Luanda_colu_2009_Q2	77	Angola	AO-LUA	Luanda	Luanda	coluzzii	2009	2	Angola / Luanda / coluzzii / 2009 / Q2	cohort_admin2_quarter == 'AO-LUA_Luanda_colu_2009_Q2' and sex_call == 'F'	-8.884	13.302	5000
1	BF-02_Comoe_colu_2011	18	Burkina Faso	BF-02	Cascades	Comoe	coluzzii	2011	-1	Burkina Faso / Comoe / coluzzii / 2011	cohort_admin2_quarter == 'BF-02_Comoe_colu_2011' and sex_call == 'F'	10.7	-4.8	1000
2	BF-02_Comoe_colu_2012	63	Burkina Faso	BF-02	Cascades	Comoe	coluzzii	2012	-1	Burkina Faso / Comoe / coluzzii / 2012	cohort_admin2_quarter == 'BF-02_Comoe_colu_2012' and sex_call == 'F'	10.7	-4.8	1000
3	BF-02_Comoe_colu_2015	33	Burkina Faso	BF-02	Cascades	Comoe	coluzzii	2015	-1	Burkina Faso / Comoe / coluzzii / 2015	cohort_admin2_quarter == 'BF-02_Comoe_colu_2015' and sex_call == 'F'	10.7	-4.8	1000
4	BF-02_Comoe_colu_2016	53	Burkina Faso	BF-02	Cascades	Comoe	coluzzii	2016	-1	Burkina Faso / Comoe / coluzzii / 2016	cohort_admin2_quarter == 'BF-02_Comoe_colu_2016' and sex_call == 'F'	10.7	-4.8	1000
5	BF-09_Houet_colu_2012_Q3	78	Burkina Faso	BF-09	Hauts-Bassins	Houet	coluzzii	2012	3	Burkina Faso / Houet / coluzzii / 2012 / Q3	cohort_admin2_quarter == 'BF-09_Houet_colu_2012_Q3' and sex_call == 'F'	11.2238	-4.35639	1000
6	BF-09_Houet_colu_2014_Q3	32	Burkina Faso	BF-09	Hauts-Bassins	Houet	coluzzii	2014	3	Burkina Faso / Houet / coluzzii / 2014 / Q3	cohort_admin2_quarter == 'BF-09_Houet_colu_2014_Q3' and sex_call == 'F'	11.2336	-4.44517	1000
7	BF-09_Houet_gamb_2012_Q3	73	Burkina Faso	BF-09	Hauts-Bassins	Houet	gambiae	2012	3	Burkina Faso / Houet / gambiae / 2012 / Q3	cohort_admin2_quarter == 'BF-09_Houet_gamb_2012_Q3' and sex_call == 'F'	11.1947	-4.29006	1000
8	BF-09_Houet_gamb_2014_Q3	41	Burkina Faso	BF-09	Hauts-Bassins	Houet	gambiae	2014	3	Burkina Faso / Houet / gambiae / 2014 / Q3	cohort_admin2_quarter == 'BF-09_Houet_gamb_2014_Q3' and sex_call == 'F'	11.2061	-4.31228	1000
9	BJ-DO_Djougou_colu_2017_Q2	78	Benin	BJ-DO	Donga	Djougou	coluzzii	2017	2	Benin / Djougou / coluzzii / 2017 / Q2	cohort_admin2_quarter == 'BJ-DO_Djougou_colu_2017_Q2' and sex_call == 'F'	9.7	1.667	1000
10	BJ-DO_Djougou_gamb_2017_Q2	30	Benin	BJ-DO	Donga	Djougou	gambiae	2017	2	Benin / Djougou / gambiae / 2017 / Q2	cohort_admin2_quarter == 'BJ-DO_Djougou_gamb_2017_Q2' and sex_call == 'F'	9.7	1.667	1000
11	BJ-DO_Djougou_gamb_2017_Q3	34	Benin	BJ-DO	Donga	Djougou	gambiae	2017	3	Benin / Djougou / gambiae / 2017 / Q3	cohort_admin2_quarter == 'BJ-DO_Djougou_gamb_2017_Q3' and sex_call == 'F'	9.7	1.667	1000
12	BJ-OU_Avrankou_colu_2017_Q3	88	Benin	BJ-OU	Oueme	Avrankou	coluzzii	2017	3	Benin / Avrankou / coluzzii / 2017 / Q3	cohort_admin2_quarter == 'BJ-OU_Avrankou_colu_2017_Q3' and sex_call == 'F'	6.55	2.667	2000
13	CD-NU_Gbadolite_gamb_2015_Q3	44	Democratic Republic of the Congo	CD-NU	Nord-Ubangi	Gbadolite	gambiae	2015	3	Democratic Republic of the Congo / Gbadolite / gambiae / 2015 / Q3	cohort_admin2_quarter == 'CD-NU_Gbadolite_gamb_2015_Q3' and sex_call == 'F'	4.283	21.017	1000
14	CF-BGF_Bangui_gamb_1994_Q1	53	Central African Republic	CF-BGF	Bangui	Bangui	gambiae	1994	1	Central African Republic / Bangui / gambiae / 1994 / Q1	cohort_admin2_quarter == 'CF-BGF_Bangui_gamb_1994_Q1' and sex_call == 'F'	4.367	18.583	1000
15	CI-CM_Sud-Comoe_gamb_2017_Q3	37	Cote d'Ivoire	CI-CM	Comoe	Sud-Comoe	gambiae	2017	3	Cote d'Ivoire / Sud-Comoe / gambiae / 2017 / Q3	cohort_admin2_quarter == 'CI-CM_Sud-Comoe_gamb_2017_Q3' and sex_call == 'F'	5.467	-3.2	2000
16	CI-LG_Agneby-Tiassa_colu_2012	80	Cote d'Ivoire	CI-LG	Lagunes	Agneby-Tiassa	coluzzii	2012	-1	Cote d'Ivoire / Agneby-Tiassa / coluzzii / 2012	cohort_admin2_quarter == 'CI-LG_Agneby-Tiassa_colu_2012' and sex_call == 'F'	5.898	-4.823	1000
17	CM-EN_Mayo-Kani_gamb_2005	18	Cameroon	CM-EN	Far North	Mayo-Kani	gambiae	2005	-1	Cameroon / Mayo-Kani / gambiae / 2005	cohort_admin2_quarter == 'CM-EN_Mayo-Kani_gamb_2005' and sex_call == 'F'	10.2246	14.1906	2000
18	CM-ES_Haut-Nyong_gamb_2009_Q3	95	Cameroon	CM-ES	East	Haut-Nyong	gambiae	2009	3	Cameroon / Haut-Nyong / gambiae / 2009 / Q3	cohort_admin2_quarter == 'CM-ES_Haut-Nyong_gamb_2009_Q3' and sex_call == 'F'	4.341	13.558	1000
19	CM-ES_Lom-Et-Djerem_gamb_2009_Q3	163	Cameroon	CM-ES	East	Lom-Et-Djerem	gambiae	2009	3	Cameroon / Lom-Et-Djerem / gambiae / 2009 / Q3	cohort_admin2_quarter == 'CM-ES_Lom-Et-Djerem_gamb_2009_Q3' and sex_call == 'F'	5.26451	14.1445	1000
20	CM-OU_Noun_gamb_2013_Q4	15	Cameroon	CM-OU	West	Noun	gambiae	2013	4	Cameroon / Noun / gambiae / 2013 / Q4	cohort_admin2_quarter == 'CM-OU_Noun_gamb_2013_Q4' and sex_call == 'F'	5.77127	10.9185	1000
21	GA-1_Libreville_gamb_2000_Q4	69	Gabon	GA-1	Estuaire	Libreville	gambiae	2000	4	Gabon / Libreville / gambiae / 2000 / Q4	cohort_admin2_quarter == 'GA-1_Libreville_gamb_2000_Q4' and sex_call == 'F'	0.384	9.455	10000
22	GH-AA_Ablekuma-Central-Municipal_colu_2018_Q1	266	Ghana	GH-AA	Greater Accra Region	Ablekuma Central Municipal	coluzzii	2018	1	Ghana / Ablekuma Central Municipal / coluzzii / 2018 / Q1	cohort_admin2_quarter == 'GH-AA_Ablekuma-Central-Municipal_colu_2018_Q1' and sex_call == 'F'	5.537	-0.24	5000
23	GH-AA_La-Nkwantanang-Madina_gamb_2017_Q4	200	Ghana	GH-AA	Greater Accra Region	La-Nkwantanang-Madina	gambiae	2017	4	Ghana / La-Nkwantanang-Madina / gambiae / 2017 / Q4	cohort_admin2_quarter == 'GH-AA_La-Nkwantanang-Madina_gamb_2017_Q4' and sex_call == 'F'	5.683	-0.166	2000
24	GH-AH_Adansi-Akrofuom_colu_2018_Q4	64	Ghana	GH-AH	Ashanti Region	Adansi Akrofuom	coluzzii	2018	4	Ghana / Adansi Akrofuom / coluzzii / 2018 / Q4	cohort_admin2_quarter == 'GH-AH_Adansi-Akrofuom_colu_2018_Q4' and sex_call == 'F'	6.00188	-1.6892	2000
25	GH-AH_Adansi-South_colu_2018_Q4	36	Ghana	GH-AH	Ashanti Region	Adansi South	coluzzii	2018	4	Ghana / Adansi South / coluzzii / 2018 / Q4	cohort_admin2_quarter == 'GH-AH_Adansi-South_colu_2018_Q4' and sex_call == 'F'	6.00725	-1.41506	2000
26	GH-AH_Adansi-South_gamb_2018_Q4	29	Ghana	GH-AH	Ashanti Region	Adansi South	gambiae	2018	4	Ghana / Adansi South / gambiae / 2018 / Q4	cohort_admin2_quarter == 'GH-AH_Adansi-South_gamb_2018_Q4' and sex_call == 'F'	6.04955	-1.39793	2000
27	GH-AH_Amansie-Central_colu_2018_Q4	69	Ghana	GH-AH	Ashanti Region	Amansie Central	coluzzii	2018	4	Ghana / Amansie Central / coluzzii / 2018 / Q4	cohort_admin2_quarter == 'GH-AH_Amansie-Central_colu_2018_Q4' and sex_call == 'F'	6.25161	-1.81594	2000
28	GH-AH_Bekwai-Municipal_colu_2018_Q4	53	Ghana	GH-AH	Ashanti Region	Bekwai Municipal	coluzzii	2018	4	Ghana / Bekwai Municipal / coluzzii / 2018 / Q4	cohort_admin2_quarter == 'GH-AH_Bekwai-Municipal_colu_2018_Q4' and sex_call == 'F'	6.38755	-1.46249	2000
29	GH-CP_Twifo-Atti-Morkwa_colu_2012_Q3	25	Ghana	GH-CP	Central Region	Twifo Atti-Morkwa	coluzzii	2012	3	Ghana / Twifo Atti-Morkwa / coluzzii / 2012 / Q3	cohort_admin2_quarter == 'GH-CP_Twifo-Atti-Morkwa_colu_2012_Q3' and sex_call == 'F'	5.609	-1.549	2000
30	GH-CP_Upper-Denkyira-East-Municipal_colu_2018_Q4	23	Ghana	GH-CP	Central Region	Upper Denkyira East Municipal	coluzzii	2018	4	Ghana / Upper Denkyira East Municipal / coluzzii / 2018 / Q4	cohort_admin2_quarter == 'GH-CP_Upper-Denkyira-East-Municipal_colu_2018_Q4' and sex_call == 'F'	5.9707	-1.77848	2000
31	GH-CP_Upper-Denkyira-West_colu_2018_Q4	118	Ghana	GH-CP	Central Region	Upper Denkyira West	coluzzii	2018	4	Ghana / Upper Denkyira West / coluzzii / 2018 / Q4	cohort_admin2_quarter == 'GH-CP_Upper-Denkyira-West_colu_2018_Q4' and sex_call == 'F'	6.02603	-1.90564	2000
32	GH-EP_New-Juaben-South-Municipal_gamb_2012_Q4	23	Ghana	GH-EP	Eastern Region	New Juaben South Municipal	gambiae	2012	4	Ghana / New Juaben South Municipal / gambiae / 2012 / Q4	cohort_admin2_quarter == 'GH-EP_New-Juaben-South-Municipal_gamb_2012_Q4' and sex_call == 'F'	6.094	-0.261	2000
33	GH-WP_Effia-Kwesimintsim-Municipal_colu_2012_Q3	24	Ghana	GH-WP	Western Region	Effia Kwesimintsim Municipal	coluzzii	2012	3	Ghana / Effia Kwesimintsim Municipal / coluzzii / 2012 / Q3	cohort_admin2_quarter == 'GH-WP_Effia-Kwesimintsim-Municipal_colu_2012_Q3' and sex_call == 'F'	4.912	-1.774	2000
34	GM-M_Lower-Fuladu-West_colu_2012_Q4	172	Gambia, The	GM-M	Janjanbureh	Lower Fuladu West	coluzzii	2012	4	Gambia, The / Lower Fuladu West / coluzzii / 2012 / Q4	cohort_admin2_quarter == 'GM-M_Lower-Fuladu-West_colu_2012_Q4' and sex_call == 'F'	13.567	-14.917	1000
35	GM-N_Central-Badibu_biss_2011_Q3	52	Gambia, The	GM-N	Kerewan	Central Badibu	bissau	2011	3	Gambia, The / Central Badibu / bissau / 2011 / Q3	cohort_admin2_quarter == 'GM-N_Central-Badibu_biss_2011_Q3' and sex_call == 'F'	13.55	-15.9	1000
36	GM-N_Central-Badibu_biss_2011_Q4	16	Gambia, The	GM-N	Kerewan	Central Badibu	bissau	2011	4	Gambia, The / Central Badibu / bissau / 2011 / Q4	cohort_admin2_quarter == 'GM-N_Central-Badibu_biss_2011_Q4' and sex_call == 'F'	13.55	-15.9	2000
37	GN-F_Kissidougou_gamb_2012_Q4	51	Guinea	GN-F	Faranah	Kissidougou	gambiae	2012	4	Guinea / Kissidougou / gambiae / 2012 / Q4	cohort_admin2_quarter == 'GN-F_Kissidougou_gamb_2012_Q4' and sex_call == 'F'	9.27992	-10.0295	1000
38	GN-N_Macenta_gamb_2012_Q4	51	Guinea	GN-N	Nzerekore	Macenta	gambiae	2012	4	Guinea / Macenta / gambiae / 2012 / Q4	cohort_admin2_quarter == 'GN-N_Macenta_gamb_2012_Q4' and sex_call == 'F'	8.48	-9.53	1000
39	GW-BM_Setor-De-Safim_biss_2010	33	Guinea-Bissau	GW-BM	Biombo	Setor De Safim	bissau	2010	-1	Guinea-Bissau / Setor De Safim / bissau / 2010	cohort_admin2_quarter == 'GW-BM_Setor-De-Safim_biss_2010' and sex_call == 'F'	11.957	-15.649	1000
40	GW-BS_Bissau-Autonomous-Sector_biss_2010	60	Guinea-Bissau	GW-BS	Bissau	Bissau Autonomous Sector	bissau	2010	-1	Guinea-Bissau / Bissau Autonomous Sector / bissau / 2010	cohort_admin2_quarter == 'GW-BS_Bissau-Autonomous-Sector_biss_2010' and sex_call == 'F'	11.891	-15.582	1000
41	ML-2_Kangaba_gamb_2004_Q3	23	Mali	ML-2	Koulikouro	Kangaba	gambiae	2004	3	Mali / Kangaba / gambiae / 2004 / Q3	cohort_admin2_quarter == 'ML-2_Kangaba_gamb_2004_Q3' and sex_call == 'F'	11.88	-8.45	2000
42	ML-2_Kati_colu_2014_Q3	27	Mali	ML-2	Koulikouro	Kati	coluzzii	2014	3	Mali / Kati / coluzzii / 2014 / Q3	cohort_admin2_quarter == 'ML-2_Kati_colu_2014_Q3' and sex_call == 'F'	12.8756	-8.13778	1000
43	ML-2_Kati_gamb_2014_Q3	24	Mali	ML-2	Koulikouro	Kati	gambiae	2014	3	Mali / Kati / gambiae / 2014 / Q3	cohort_admin2_quarter == 'ML-2_Kati_gamb_2014_Q3' and sex_call == 'F'	12.8888	-8.14909	2000
44	ML-3_Yanfolila_colu_2012_Q4	23	Mali	ML-3	Sikasso	Yanfolila	coluzzii	2012	4	Mali / Yanfolila / coluzzii / 2012 / Q4	cohort_admin2_quarter == 'ML-3_Yanfolila_colu_2012_Q4' and sex_call == 'F'	11.4226	-8.29148	2000
45	ML-3_Yanfolila_gamb_2012_Q4	53	Mali	ML-3	Sikasso	Yanfolila	gambiae	2012	4	Mali / Yanfolila / gambiae / 2012 / Q4	cohort_admin2_quarter == 'ML-3_Yanfolila_gamb_2012_Q4' and sex_call == 'F'	10.8792	-7.85	1000
46	ML-4_Bla_colu_2004_Q3	19	Mali	ML-4	Segou	Bla	coluzzii	2004	3	Mali / Bla / coluzzii / 2004 / Q3	cohort_admin2_quarter == 'ML-4_Bla_colu_2004_Q3' and sex_call == 'F'	13.21	-5.9	2000
47	MW-S_Chikwawa_arab_2015_Q2	41	Malawi	MW-S	Southern Region	Chikwawa	arabiensis	2015	2	Malawi / Chikwawa / arabiensis / 2015 / Q2	cohort_admin2_quarter == 'MW-S_Chikwawa_arab_2015_Q2' and sex_call == 'F'	-15.933	34.755	500
48	MZ-I_Morrumbene_gamb_2004_Q1	49	Mozambique	MZ-I	Inhambane	Morrumbene	gambiae	2004	1	Mozambique / Morrumbene / gambiae / 2004 / Q1	cohort_admin2_quarter == 'MZ-I_Morrumbene_gamb_2004_Q1' and sex_call == 'F'	-23.716	35.299	5000
49	MZ-I_Morrumbene_gamb_2004_Q2	22	Mozambique	MZ-I	Inhambane	Morrumbene	gambiae	2004	2	Mozambique / Morrumbene / gambiae / 2004 / Q2	cohort_admin2_quarter == 'MZ-I_Morrumbene_gamb_2004_Q2' and sex_call == 'F'	-23.716	35.299	10000
50	TG-M_Lome-Commune_gamb_2017_Q4	179	Togo	TG-M	Maritime Region	Lome Commune	gambiae	2017	4	Togo / Lome Commune / gambiae / 2017 / Q4	cohort_admin2_quarter == 'TG-M_Lome-Commune_gamb_2017_Q4' and sex_call == 'F'	6.161	1.314	10000
51	TZ-05_Muleba_arab_2015_Q1	39	Tanzania	TZ-05	Kagera	Muleba	arabiensis	2015	1	Tanzania / Muleba / arabiensis / 2015 / Q1	cohort_admin2_quarter == 'TZ-05_Muleba_arab_2015_Q1' and sex_call == 'F'	-1.962	31.621	500
52	TZ-05_Muleba_arab_2015_Q2	98	Tanzania	TZ-05	Kagera	Muleba	arabiensis	2015	2	Tanzania / Muleba / arabiensis / 2015 / Q2	cohort_admin2_quarter == 'TZ-05_Muleba_arab_2015_Q2' and sex_call == 'F'	-1.962	31.621	200
53	TZ-05_Muleba_gamb_2015_Q2	18	Tanzania	TZ-05	Kagera	Muleba	gambiae	2015	2	Tanzania / Muleba / gambiae / 2015 / Q2	cohort_admin2_quarter == 'TZ-05_Muleba_gamb_2015_Q2' and sex_call == 'F'	-1.962	31.621	2000
54	TZ-13_Tarime_arab_2012_Q3	47	Tanzania	TZ-13	Mara	Tarime	arabiensis	2012	3	Tanzania / Tarime / arabiensis / 2012 / Q3	cohort_admin2_quarter == 'TZ-13_Tarime_arab_2012_Q3' and sex_call == 'F'	-1.431	34.199	500
55	TZ-25_Muheza_gamb_2013_Q1	32	Tanzania	TZ-25	Tanga	Muheza	gambiae	2013	1	Tanzania / Muheza / gambiae / 2013 / Q1	cohort_admin2_quarter == 'TZ-25_Muheza_gamb_2013_Q1' and sex_call == 'F'	-4.94	38.948	5000
56	TZ-26_Moshi_arab_2012_Q3	39	Tanzania	TZ-26	Manyara	Moshi	arabiensis	2012	3	Tanzania / Moshi / arabiensis / 2012 / Q3	cohort_admin2_quarter == 'TZ-26_Moshi_arab_2012_Q3' and sex_call == 'F'	-3.482	37.308	500
57	UG-C_Kalangala_gamb_2015_Q2	60	Uganda	UG-C	Central Region	Kalangala	gambiae	2015	2	Uganda / Kalangala / gambiae / 2015 / Q2	cohort_admin2_quarter == 'UG-C_Kalangala_gamb_2015_Q2' and sex_call == 'F'	-0.3123	32.3214	1000
58	UG-E_Busia_gamb_2016_Q2	24	Uganda	UG-E	Eastern Region	Busia	gambiae	2016	2	Uganda / Busia / gambiae / 2016 / Q2	cohort_admin2_quarter == 'UG-E_Busia_gamb_2016_Q2' and sex_call == 'F'	0.466	34.089	2000
59	UG-E_Mayuge_gamb_2017_Q2	21	Uganda	UG-E	Eastern Region	Mayuge	gambiae	2017	2	Uganda / Mayuge / gambiae / 2017 / Q2	cohort_admin2_quarter == 'UG-E_Mayuge_gamb_2017_Q2' and sex_call == 'F'	0.458	33.481	2000
60	UG-E_Tororo_arab_2012_Q4	81	Uganda	UG-E	Eastern Region	Tororo	arabiensis	2012	4	Uganda / Tororo / arabiensis / 2012 / Q4	cohort_admin2_quarter == 'UG-E_Tororo_arab_2012_Q4' and sex_call == 'F'	0.77	34.026	200
61	UG-E_Tororo_gamb_2012_Q4	112	Uganda	UG-E	Eastern Region	Tororo	gambiae	2012	4	Uganda / Tororo / gambiae / 2012 / Q4	cohort_admin2_quarter == 'UG-E_Tororo_gamb_2012_Q4' and sex_call == 'F'	0.77	34.026	1000
62	UG-W_Kanungu_gamb_2012_Q4	95	Uganda	UG-W	Western Region	Kanungu	gambiae	2012	4	Uganda / Kanungu / gambiae / 2012 / Q4	cohort_admin2_quarter == 'UG-W_Kanungu_gamb_2012_Q4' and sex_call == 'F'	-0.751	29.701	1000
